# A stress-responsive morphogenetic program coordinates uterine luminal remodeling during early pregnancy

**DOI:** 10.64898/2026.01.29.702684

**Authors:** Chihiro Ishizawa, Shizu Aikawa, Yamato Fukui, Xueting He, Ryoko Shimizu-Hirota, Daiki Hiratsuka, Mitsunori Matsuo, Takehiro Hiraoka, Yasushi Hirota

## Abstract

Successful embryo implantation requires coordinated interactions among the endometrial epithelium, stroma, and the embryo, yet the underlying mechanisms have not been fully understood. Using three-dimensional histological reconstruction combined with single-cell and spatial transcriptomics, we identify a previously unrecognized phase of luminal architectural reorganization preceding embryo attachment. Within a narrow peri-implantation window, the luminal epithelium rapidly remodels from a highly folded structure into a flattened, organized architecture that is spatially associated with embryo positioning. This morphogenetic transition is accompanied by activation of stress-responsive signaling across the epithelial and stromal compartments. Functional analyses show that uterine-specific deletion of the stress-responsive MAP kinase p38α disrupts luminal remodeling, leading to persistent epithelial folding, failed embryo attachment, and infertility despite normal hormone levels and embryo development. In contrast, epithelial-specific deletion of p38α causes only mild uterine abnormalities, indicating that epithelial p38α loss alone is insufficient to account for the severe implantation phenotype. Although combined progesterone and leukemia inhibitory factor supplementation rescues embryo attachment in p38α-deficient uteri, luminal disorganization, abnormal stromal responses, and impaired pregnancy progression persist. These findings identify a uterine p38α-dependent, stress-responsive program that supports luminal remodeling and epithelial-stromal communication required for implantation competence.
