## Supplementary material for "A stress-responsive morphogenetic program coordinates uterine luminal remodeling during early pregnancy": Table S2

### Sheet: Sheet1
gene	p_val	avg_log2FC	pct.1	pct.2	p_val_adj
Slc16a3	0	2.06052	0.873	0.052	0
Fcgbp	0	1.5888	0.936	0.138	0
Tcim	0	1.33675	0.872	0.087	0
Areg	0	1.96843	0.905	0.146	0
Aspg	0	1.11778	0.889	0.137	0
Clu	0	2.17542	0.827	0.08	0
Tspan1	0	1.32716	0.93	0.189	0
Fos	0	1.04781	0.803	0.08	0
Siglec1	0	1.13005	0.722	0.038	0
Cxadr	0	1.64121	0.822	0.149	0
Fam129b	0	1.21334	0.827	0.162	0
Krtap28-13	0	2.36968	0.704	0.041	0
Aig1	0	1.9483	0.724	0.091	0
Ihh	0	2.23903	0.715	0.088	0
Eda	0	1.07272	0.809	0.185	0
Msln	0	1.51509	0.628	0.014	0
Tmprss4	0	1.99819	0.704	0.098	0
Cldn1	0	2.1195	0.696	0.091	0
Cyp26a1	0	3.09996	0.657	0.06	0
Stard4	0	1.37689	0.741	0.144	0
Mpzl2	0	2.96873	0.623	0.041	0
Olfm1	0	4.75968	0.629	0.049	0
Igfbp3	0	3.14768	0.681	0.102	0
Unc5b	0	2.45989	0.63	0.056	0
Tmem238	0	1.65537	0.706	0.132	0
mt-Nd2	0	1.19474	0.731	0.157	0
Arnt2	0	3.80538	0.634	0.061	0
Got2	0	1.02111	0.69	0.12	0
Dad1	0	1.0067	0.69	0.127	0
Ttr	0	1.03739	0.583	0.021	0
Scarb1	0	1.46993	0.665	0.104	0
Lifr	0	2.09999	0.685	0.125	0
Tll1	0	3.49601	0.601	0.042	0
Cwh43	0	2.04788	0.723	0.165	0
Vtcn1	0	1.91022	0.779	0.222	0
H6pd	0	2.96269	0.668	0.111	0
Depp1	0	5.91164	0.569	0.012	0
Spcs1	0	1.10607	0.68	0.124	0
Slc39a8	0	3.69615	0.612	0.064	0
Emb	0	1.54841	0.843	0.301	0
mt-Cytb	0	1.49808	0.761	0.222	0
mt-Co1	0	1.30039	0.905	0.372	0
Slc6a14	0	1.93995	0.718	0.188	0
Slc30a1	0	1.38695	0.602	0.072	0
Cblc	0	1.46973	0.715	0.187	0
Sgms2	0	1.93157	0.78	0.253	0
Xbp1	0	1.5917	0.842	0.318	0
Kcnk1	0	1.05117	0.82	0.302	0
Prss23	0	1.2388	0.654	0.137	0
Cyp2t4	0	2.96537	0.552	0.038	0
Cldn10	0	4.27482	0.557	0.046	0
Srd5a1	0	1.87865	0.614	0.104	0
Trpm6	0	3.4534	0.566	0.06	0
Sgms1	0	1.11979	0.61	0.11	0
Myo1d	0	1.69691	0.65	0.153	0
Mal2	0	1.93843	0.574	0.077	0
Mtcl1	0	2.12311	0.551	0.058	0
Slc2a1	0	2.46703	0.569	0.077	0
Cdc20	0	1.12719	0.519	0.031	0
Cacybp	0	1.02553	0.572	0.084	0
Fam3c	0	1.03783	0.816	0.335	0
Prap1	0	6.41155	0.5	0.02	0
Cep120	0	2.64543	0.596	0.118	0
Adi1	0	2.68171	0.56	0.083	0
Efhd1	0	4.1857	0.516	0.04	0
mt-Nd4l	0	1.35843	0.651	0.175	0
Wnt7b	0	6.59963	0.476	0.009	0
Upk3b	0	1.37757	0.5	0.034	0
Mansc1	0	1.12986	0.545	0.08	0
Lcn2	0	3.25937	0.496	0.032	0
mt-Atp6	0	1.14921	0.793	0.33	0
Hmox1	0	1.94474	0.524	0.061	0
Itga1	0	1.64789	0.51	0.048	0
Dram1	0	2.45395	0.532	0.075	0
Cdh1	0	1.58251	0.728	0.272	0
B3gnt3	0	1.06548	0.535	0.085	0
Thbd	0	1.29412	0.606	0.158	0
Dsg2	0	1.04792	0.554	0.11	0
Ass1	0	1.07047	0.47	0.027	0
Ptprk	0	1.35259	0.522	0.08	0
Atp6v0a4	0	2.87073	0.491	0.05	0
Acss1	0	1.83241	0.529	0.09	0
Plekhg4	0	1.22488	0.515	0.076	0
Slc5a3	0	1.96507	0.554	0.117	0
Il13ra1	0	1.10691	0.478	0.043	0
Trpv6	0	3.71482	0.476	0.043	0
Sval2	0	2.32955	0.447	0.018	0
Cfh	0	2.39012	0.52	0.094	0
Sprr2f	0	1.43652	0.459	0.035	0
Ggh	0	4.39537	0.485	0.061	0
Wfdc10	0	1.53805	0.493	0.072	0
Nfe2l1	0	1.44891	0.65	0.23	0
Abcc3	0	2.48965	0.517	0.098	0
Fut4	0	1.15396	0.461	0.043	0
Cldn7	0	1.31991	0.75	0.332	0
Dsc2	0	2.41002	0.446	0.029	0
Ttc39b	0	2.56895	0.491	0.075	0
Atp6v0d2	0	5.12157	0.426	0.011	0
Fkbp1a	0	1.2623	0.582	0.167	0
Slc16a6	0	2.69435	0.453	0.039	0
Ostc	0	1.08129	0.486	0.073	0
Sat1	0	1.3596	0.712	0.3	0
Pcsk6	0	6.14741	0.416	0.007	0
Spint1	0	1.868	0.553	0.146	0
Vps13c	0	1.24305	0.598	0.192	0
Tk1	0	1.13041	0.439	0.034	0
Tbc1d1	0	3.30789	0.462	0.058	0
Ltf	0	1.56445	0.46	0.058	0
Manba	0	1.27259	0.501	0.099	0
Car12	0	2.09329	0.47	0.069	0
Ptger2	0	1.66313	0.602	0.201	0
Kit	0	1.26649	0.477	0.079	0
Parm1	0	1.76602	0.407	0.01	0
Sdc4	0	1.17035	0.646	0.25	0
Mgst1	0	1.63982	0.53	0.135	0
Ndrg1	0	2.54238	0.494	0.1	0
Zfp169	0	2.33416	0.47	0.076	0
Gmpr	0	3.55997	0.463	0.071	0
Cd55	0	1.28199	0.54	0.149	0
Hdac11	0	1.74244	0.595	0.204	0
Slc26a6	0	1.11493	0.51	0.121	0
Stab2	0	2.64228	0.389	0.003	0
Slc12a2	0	1.10152	0.608	0.222	0
Epha1	0	1.63678	0.503	0.119	0
S100g	0	1.76937	0.587	0.204	0
Gja3	0	2.29398	0.396	0.013	0
Adm2	0	4.13151	0.386	0.003	0
Ocln	0	1.18338	0.532	0.15	0
St14	0	1.11356	0.637	0.262	0
Sftpd	0	4.73203	0.388	0.013	0
Oas2	0	1.33105	0.486	0.113	0
Tnfaip2	0	2.20092	0.425	0.053	0
Slc16a13	0	1.5841	0.522	0.15	0
Slc5a1	0	1.61651	0.412	0.046	0
Gjb2	0	6.58356	0.374	0.011	0
Pelo	0	1.53859	0.417	0.055	0
Arid5a	0	1.70796	0.435	0.073	0
Fxyd3	0	1.12104	0.463	0.103	0
Fgd3	0	1.74423	0.464	0.104	0
mt-Atp8	0	1.18787	0.589	0.23	0
Enah	0	1.38554	0.517	0.162	0
Ifitm3	0	1.64933	0.419	0.068	0
Rpn2	0	1.05346	0.428	0.077	0
Pkhd1l1	0	1.20726	0.47	0.12	0
Napepld	0	1.35933	0.403	0.055	0
Kank3	0	3.50696	0.384	0.039	0
Tmem176a	0	1.32217	0.704	0.359	0
Eppk1	0	2.16208	0.41	0.066	0
Frmd4b	0	1.12212	0.574	0.23	0
Entpd3	0	2.36198	0.396	0.055	0
Ly6a	0	1.80811	0.389	0.049	0
Manf	0	1.20474	0.442	0.102	0
Tmbim6	0	1.5734	0.489	0.149	0
mt-Nd3	0	1.26418	0.46	0.121	0
Pcp4l1	0	1.43758	0.341	0.007	0
Neu1	0	1.06724	0.449	0.116	0
Tmem213	0	3.8658	0.351	0.019	0
Vwa2	0	1.17486	0.504	0.174	0
mt-Co3	0	1.56555	0.628	0.298	0
Ipmk	0	1.12896	0.466	0.136	0
Erich3	0	5.86534	0.336	0.007	0
Lamc1	0	1.17248	0.646	0.318	0
Foxo1	0	1.80737	0.465	0.137	0
mt-Nd5	0	1.32893	0.568	0.24	0
Cebpb	0	1.30214	0.429	0.103	0
Serinc2	0	1.24233	0.407	0.081	0
Ece1	0	1.90587	0.427	0.103	0
Clcf1	0	1.02834	0.426	0.105	0
Tyro3	0	1.95115	0.41	0.091	0
Atg9b	0	6.50662	0.321	0.005	0
Cldn4	0	1.27652	0.438	0.125	0
Pgf	0	2.79131	0.355	0.042	0
Rgs20	0	1.61271	0.319	0.006	0
Arhgef37	0	2.62413	0.345	0.033	0
Tacstd2	0	3.15522	0.337	0.028	0
Derl3	0	1.32682	0.313	0.007	0
Clca1	0	3.07389	0.307	0.003	0
Lipg	0	1.2689	0.4	0.097	0
F2rl1	0	2.01401	0.345	0.042	0
Krt15	0	2.54499	0.307	0.004	0
Pdia4	0	1.12025	0.409	0.107	0
Fam110c	0	1.63936	0.376	0.078	0
Tspan14	0	1.24347	0.452	0.155	0
Hyou1	0	1.04915	0.422	0.129	0
Wfikkn2	0	3.16832	0.296	0.003	0
Cebpa	0	1.64172	0.357	0.066	0
Atp6v0c	0	2.05283	0.336	0.046	0
Ifitm1	0	2.95632	0.338	0.049	0
Nfe2l3	0	3.07695	0.309	0.02	0
Ctsc	0	1.47755	0.395	0.107	0
Nupr1	0	3.7988	0.314	0.026	0
Slc37a4	0	1.38106	0.351	0.064	0
Plpp2	0	1.08797	0.403	0.118	0
Slc39a6	0	2.0104	0.354	0.069	0
C3	0	1.15303	0.34	0.056	0
Irak2	0	1.56448	0.392	0.11	0
Gjb1	0	2.99242	0.281	0.003	0
Hspa5	0	1.29536	0.415	0.137	0
Ch25h	0	1.12996	0.281	0.004	0
Myct1	0	1.40792	0.282	0.005	0
Osmr	0	1.90721	0.326	0.05	0
Rnf39	0	3.70506	0.297	0.022	0
Lgr5	0	2.84103	0.31	0.036	0
Ssr2	0	1.02106	0.386	0.112	0
Tmem45b	0	2.55032	0.342	0.068	0
Rassf4	0	2.08063	0.319	0.047	0
Slc45a4	0	2.01156	0.348	0.077	0
Tspan4	0	1.05693	0.343	0.073	0
Nmb	0	2.09163	0.34	0.07	0
Paox	0	2.90369	0.32	0.05	0
Gpat3	0	3.10703	0.292	0.023	0
Slc44a4	0	1.20495	0.427	0.159	0
Fuom	0	2.20532	0.352	0.087	0
Calr	0	1.23506	0.409	0.145	0
Mpc2	0	1.23318	0.331	0.07	0
Bcam	0	1.62841	0.314	0.054	0
Nceh1	0	2.19637	0.296	0.038	0
Dhx40	0	1.45429	0.429	0.171	0
Hey1	0	2.77315	0.287	0.03	0
Lyve1	0	1.11418	0.27	0.015	0
Basp1	0	1.40496	0.386	0.131	0
Erbb3	0	1.03605	0.329	0.074	0
Hexb	0	1.99257	0.319	0.064	0
Itga3	0	1.13792	0.353	0.099	0
Gata3	0	1.66134	0.281	0.028	0
Ttpa	0	4.31769	0.304	0.051	0
Hbegf	0	1.17865	0.309	0.056	0
Snx30	0	1.09383	0.362	0.11	0
B3gnt7	0	1.10922	0.269	0.018	0
Lgmn	0	1.6455	0.33	0.08	0
Fam174b	0	1.56074	0.305	0.055	0
F3	0	1.34189	0.353	0.104	0
Map1lc3b	0	1.26016	0.348	0.103	0
Timd2	0	2.69324	0.291	0.048	0
Clec2f	0	1.09855	0.341	0.099	0
Ckap4	0	1.01881	0.356	0.114	0
Sphk1	0	3.16548	0.303	0.061	0
Gadd45a	0	1.50435	0.292	0.052	0
Chp1	0	1.92333	0.338	0.102	0
Tmem125	0	1.37505	0.279	0.043	0
Chrm3	0	1.0967	0.253	0.017	0
Smpd1	0	1.0897	0.306	0.074	0
Prdx5	0	1.23545	0.344	0.112	0
Stc2	0	1.01356	0.253	0.022	0
Perp	0	2.27195	0.263	0.033	0
Prss22	0	2.82926	0.275	0.048	0
Rell1	0	1.31772	0.286	0.06	0
Slc16a11	0	2.92826	0.255	0.03	0
Tmem30b	0	2.09058	0.285	0.06	0
Slc39a1	0	1.05574	0.414	0.189	0
mt-Nd1	0	1.02918	0.372	0.149	0
Cyb561	0	1.50784	0.289	0.066	0
Tfrc	0	1.5681	0.28	0.058	0
Fam20c	0	2.45061	0.258	0.038	0
Gnpda1	0	1.50789	0.262	0.046	0
Rsad2	0	1.86463	0.295	0.08	0
Tuba1c	0	1.25492	0.28	0.071	0
Gbp2	0	1.95048	0.279	0.077	0
Ggt6	0	1.17268	0.279	0.079	0
S100a11	0	1.01978	0.262	0.073	0
Tmem173	0	1.16181	0.257	0.082	0
Hapln2	4.56836e-306	4.6664	0.3	0.001	9.13673e-303
Wfdc18	2.64108e-284	3.5124	0.275	0	5.28216e-281
Dppa1	3.34838e-271	3.15727	0.32	0.023	6.69676e-268
Pnma5	3.60619e-271	3.71144	0.32	0.023	7.21238e-268
Pramel6	3.60619e-271	4.2283	0.32	0.023	7.21238e-268
Fbxo15	1.69369e-269	1.65333	0.328	0.028	3.38737e-266
Epcam	2.0088e-268	1.01257	0.628	0.346	4.0176e-265
Tmem176b	1.66379e-255	1.5573	0.785	0.502	3.32759e-252
mt-Co2	7.31773e-202	1.18206	0.756	0.491	1.46355e-198
Fam89a	5.63252e-198	1.33246	0.286	0.037	1.1265e-194
Cldn3	3.86342e-99	1.11499	0.865	0.721	7.72684e-96
