## Supplementary material for "A stress-responsive morphogenetic program coordinates uterine luminal remodeling during early pregnancy": Table S4

### Sheet: Sheet1
gene	p_val	avg_log2FC	pct.1	pct.2	p_val_adj	cluster
Hoxb9	0	1.52474	0.831	0.033	0	Attached
Clec4b1	0	2.62521	0.755	0.017	0	Attached
Slc5a5	0	1.5654	0.902	0.191	0	Attached
Tspan4	0	1.25924	0.874	0.191	0	Attached
Cebpb	0	2.45033	0.778	0.123	0	Attached
Crispld2	0	1.14262	0.876	0.222	0	Attached
Ckap4	0	1.14677	0.811	0.192	0	Attached
Pcdh1	0	1.24816	0.715	0.098	0	Attached
Gja1	0	1.40634	0.926	0.315	0	Attached
Hspa5	0	1.44083	0.883	0.275	0	Attached
Calr	0	1.16916	0.822	0.214	0	Attached
Gpx3	0	2.6386	0.685	0.079	0	Attached
Manf	0	1.85262	0.776	0.176	0	Attached
Ly6a	0	1.69332	0.719	0.119	0	Attached
Ssr1	0	1.04046	0.853	0.253	0	Attached
Lamc1	0	1.1103	0.914	0.328	0	Attached
Sulf1	0	1.00194	0.773	0.187	0	Attached
Rrm2	0	2.69121	0.662	0.078	0	Attached
Ptx3	0	3.71262	0.662	0.08	0	Attached
Hyou1	0	1.03663	0.78	0.199	0	Attached
Rpn1	0	1.26222	0.827	0.263	0	Attached
Fstl3	0	1.18942	0.752	0.21	0	Attached
Slc2a3	0	1.65162	0.779	0.243	0	Attached
Phlda3	0	1.86473	0.643	0.119	0	Attached
Cthrc1	0	3.68517	0.546	0.031	0	Attached
Snai1	0	1.15369	0.766	0.254	0	Attached
Itga5	0	1.19687	0.729	0.223	0	Attached
Id3	0	1.48051	0.732	0.229	0	Attached
Adamts15	0	1.74806	0.662	0.161	0	Attached
Sdf2l1	0	1.40201	0.617	0.12	0	Attached
Cers6	0	1.30346	0.653	0.156	0	Attached
Sox9	0	1.57168	0.537	0.047	0	Attached
Cxcl14	0	1.81971	0.673	0.185	0	Attached
Gadd45g	0	1.96986	0.597	0.111	0	Attached
Egr1	0	1.93707	0.553	0.077	0	Attached
F2rl3	0	1.20047	0.503	0.039	0	Attached
Mt2	0	3.65643	0.567	0.103	0	Attached
Tnfaip2	0	3.38507	0.531	0.068	0	Attached
Fut4	0	1.45424	0.535	0.072	0	Attached
Ldha	0	1.19752	0.64	0.183	0	Attached
E2f8	0	2.35698	0.539	0.082	0	Attached
Emilin2	0	1.63084	0.576	0.12	0	Attached
Tac2	0	2.88116	0.515	0.065	0	Attached
Paqr3	0	1.52096	0.591	0.142	0	Attached
Dio3	0	6.21827	0.46	0.013	0	Attached
Pmaip1	0	2.66898	0.507	0.062	0	Attached
Wnt4	0	4.51135	0.467	0.03	0	Attached
Tnfrsf12a	0	2.42812	0.523	0.087	0	Attached
Sdc4	0	1.26793	0.6	0.165	0	Attached
Tuba1c	0	1.81007	0.491	0.061	0	Attached
Timp1	0	2.11894	0.531	0.105	0	Attached
Tspan9	0	1.10812	0.544	0.12	0	Attached
Rpn2	0	1.05091	0.561	0.139	0	Attached
Icam1	0	1.70282	0.493	0.074	0	Attached
Medag	0	1.12479	0.636	0.218	0	Attached
Id1	0	1.26661	0.567	0.152	0	Attached
Serpina3n	0	3.19127	0.442	0.028	0	Attached
Tfrc	0	1.80022	0.535	0.122	0	Attached
Ccn1	0	2.60401	0.518	0.111	0	Attached
Myadm	0	1.00361	0.601	0.202	0	Attached
Des	0	1.42641	0.704	0.31	0	Attached
Atoh8	0	3.46956	0.448	0.059	0	Attached
Serpine2	0	1.21062	0.485	0.097	0	Attached
Pdpn	0	1.07157	0.472	0.084	0	Attached
Arl4d	0	1.60676	0.498	0.111	0	Attached
Efnb1	0	1.05314	0.523	0.138	0	Attached
Hk2	0	1.66184	0.539	0.157	0	Attached
Pcsk1n	0	2.43044	0.42	0.041	0	Attached
Hist1h2ap	0	1.31493	0.47	0.094	0	Attached
Actg1	0	1.14757	0.512	0.137	0	Attached
Frzb	0	1.91435	0.459	0.085	0	Attached
Nectin2	0	1.19664	0.473	0.1	0	Attached
Hspe1	0	1.12667	0.491	0.121	0	Attached
Cacybp	0	1.21931	0.492	0.126	0	Attached
Hist1h1b	0	1.5819	0.444	0.084	0	Attached
Basp1	0	1.0517	0.5	0.144	0	Attached
Epas1	0	2.2374	0.436	0.081	0	Attached
Ifng	0	1.22885	0.364	0.009	0	Attached
Mt1	0	1.77763	0.503	0.15	0	Attached
Slc39a6	0	1.09858	0.45	0.098	0	Attached
Hes1	0	2.63875	0.425	0.076	0	Attached
Fpgs	0	1.0961	0.469	0.124	0	Attached
Lama5	0	1.43972	0.494	0.15	0	Attached
Uhrf1	0	1.03204	0.459	0.118	0	Attached
Tmem173	0	1.48038	0.389	0.055	0	Attached
Lgmn	0	2.29091	0.416	0.085	0	Attached
Unc5b	0	4.6091	0.348	0.017	0	Attached
Gata3	0	1.89158	0.378	0.051	0	Attached
Ier3	0	1.60855	0.384	0.058	0	Attached
Hist1h1a	0	1.08207	0.386	0.072	0	Attached
Samd5	0	1.81325	0.384	0.074	0	Attached
Col12a1	0	1.53784	0.376	0.069	0	Attached
Sphk1	0	1.23607	0.418	0.116	0	Attached
Fam129b	0	1.32069	0.415	0.117	0	Attached
Osmr	0	2.66272	0.359	0.062	0	Attached
Ldlr	0	1.97748	0.341	0.048	0	Attached
Slc5a8	0	1.08375	0.304	0.013	0	Attached
A2m	0	1.7806	0.373	0.082	0	Attached
Ccn4	0	2.00076	0.357	0.069	0	Attached
Parm1	0	3.88495	0.311	0.026	0	Attached
Limk1	0	1.23746	0.405	0.123	0	Attached
Sct	0	4.1669	0.337	0.058	0	Attached
Ak1	0	1.45104	0.377	0.1	0	Attached
Moxd1	0	3.8274	0.289	0.016	0	Attached
Nars	0	1.45848	0.381	0.111	0	Attached
Hmmr	0	1.01369	0.359	0.091	0	Attached
Myzap	0	1.18203	0.33	0.062	0	Attached
Msmp	0	3.49284	0.266	0.003	0	Attached
Bmp2	0	3.98369	0.346	0.084	0	Attached
Fos	0	2.26139	0.345	0.084	0	Attached
Hist1h2ae	0	1.37198	0.315	0.056	0	Attached
Plau	0	1.99545	0.336	0.078	0	Attached
Cyp4b1	0	2.61179	0.278	0.024	0	Attached
Tns4	0	2.65248	0.304	0.052	0	Attached
Sema6b	0	1.79889	0.297	0.047	0	Attached
Adora2b	0	3.60729	0.31	0.065	0	Attached
Sgk1	0	1.27346	0.334	0.092	0	Attached
Tdo2	0	3.37649	0.258	0.027	0	Attached
Dhcr24	0	1.11846	0.305	0.074	0	Attached
Cyp26b1	0	1.55915	0.287	0.059	0	Attached
Slc30a2	0	4.30345	0.25	0.024	0	Attached
Ccn2	0	1.8718	0.323	0.098	0	Attached
Fgd5	0	1.04711	0.267	0.042	0	Attached
Fxyd5	0	1.38514	0.292	0.067	0	Attached
Itga3	0	1.59435	0.316	0.093	0	Attached
Tnc	0	2.74385	0.334	0.112	0	Attached
Slco2a1	0	2.28881	0.268	0.046	0	Attached
Chst11	0	1.62657	0.32	0.1	0	Attached
Ass1	0	4.41188	0.268	0.049	0	Attached
Plekhg4	0	4.35997	0.277	0.062	0	Attached
Lipg	0	1.46774	0.295	0.087	0	Attached
Fam181b	0	2.75785	0.272	0.067	0	Attached
Tgfb1	0	1.3055	0.271	0.075	0	Attached
Ngef	0	1.03708	0.266	0.079	0	Attached
Col1a1	0	1.22348	0.995	0.839	0	Attached
