## Supplementary material for "A stress-responsive morphogenetic program coordinates uterine luminal remodeling during early pregnancy": Table S8

### Sheet: Sheet1
gene	p_val	avg_log2FC	pct.1	pct.2	p_val_adj
Gpx3	3.16848e-98	-2.7997	0.981	1	4.92826e-94
Serpinh1	3.8343e-98	-1.04385	1	1	5.96387e-94
Prss29	1.56621e-92	-3.5303	0.564	0.998	2.43609e-88
Prss28	4.77145e-89	-3.71352	0.455	0.985	7.42152e-85
Spink1	1.05504e-80	-2.83967	0.802	0.998	1.64102e-76
Pcsk5	3.05058e-79	-1.80659	0.914	1	4.74487e-75
Gm47283	5.09207e-74	-1.12207	1	1	7.92021e-70
Serpina3n	2.27825e-73	-2.17429	0.786	0.988	3.54358e-69
Cryab	5.20804e-71	-3.64656	0.467	0.942	8.10059e-67
Des	2.32492e-69	-1.78072	0.996	1	3.61618e-65
Igfbp5	5.45691e-65	1.47129	1	0.934	8.48768e-61
Tdo2	4.29212e-63	-3.44598	0.222	0.842	6.67596e-59
Mt1	1.48104e-62	-1.54717	0.996	1	2.30361e-58
Hmgcs2	4.83191e-62	2.75925	0.86	0.316	7.51556e-58
Sulf1	2.01284e-60	-1.40766	0.907	1	3.13077e-56
Mt2	3.45606e-59	-2.01859	0.969	1	5.37556e-55
Lamc1	9.94662e-59	-1.12756	0.957	1	1.5471e-54
S100a6	5.48675e-56	-1.08142	1	1	8.53409e-52
Hspb1	3.01835e-53	-1.52955	0.802	0.998	4.69474e-49
Aoc1	2.14304e-52	-8.04364	0.004	0.609	3.33328e-48
Dio2	2.03576e-50	2.16444	0.84	0.364	3.16641e-46
Cd200	5.56076e-50	1.5537	0.953	0.694	8.6492e-46
Pde5a	6.38712e-50	1.51566	0.973	0.66	9.93452e-46
Enpp2	1.52876e-49	3.49411	0.591	0.075	2.37784e-45
Fst	1.53441e-49	-1.68937	0.677	0.964	2.38663e-45
Creld2	1.56368e-49	-1.16179	0.903	0.993	2.43214e-45
Ptx3	1.32231e-48	-2.19798	0.518	0.903	2.05672e-44
Sema5a	2.06234e-48	1.27033	0.988	0.823	3.20776e-44
Plat	9.14771e-48	1.66044	0.907	0.553	1.42283e-43
Thbs1	6.11295e-47	2.21713	0.844	0.449	9.50808e-43
Rhoj	1.37953e-46	1.12799	1	0.893	2.14571e-42
Rpl9-ps6	1.98331e-46	1.25726	0.988	0.835	3.08483e-42
Fmo1	2.2397e-44	1.79287	0.899	0.612	3.48363e-40
Rrm2	3.51595e-44	-1.0828	0.918	0.995	5.46871e-40
Cthrc1	3.9645e-44	-1.43574	0.763	0.947	6.16639e-40
Cped1	1.4924e-43	1.81414	0.864	0.413	2.32128e-39
Actg2	5.31021e-43	-1.1094	0.996	1	8.2595e-39
Lhfp	7.10883e-43	1.30046	0.965	0.699	1.10571e-38
Gstm1	7.30529e-43	1.6053	0.926	0.619	1.13626e-38
Bdkrb2	1.62682e-42	1.87288	0.856	0.43	2.53035e-38
Btg1	3.54677e-42	1.17419	0.977	0.789	5.51665e-38
Tmem132c	4.90833e-42	2.84035	0.638	0.153	7.63442e-38
Cnn1	6.38988e-42	-1.12462	0.977	1	9.93881e-38
Gm21887	1.54066e-41	-1.69877	0.514	0.883	2.39634e-37
Acaa2	1.03888e-40	1.28417	0.957	0.762	1.61588e-36
P4ha2	5.31496e-40	-1.07713	0.817	0.983	8.26689e-36
Tm4sf1	3.54453e-39	1.02872	0.988	0.922	5.51316e-35
Spon2	9.05971e-39	1.1736	0.981	0.837	1.40915e-34
Cirbp	2.23357e-37	1.7405	0.821	0.43	3.47409e-33
Eno1	2.39984e-37	-1.08466	0.934	0.99	3.73271e-33
Ptch1	4.42596e-36	1.28439	0.942	0.709	6.88414e-32
Gja1	1.02933e-35	-1.05674	1	0.998	1.60101e-31
Vcam1	2.30478e-35	3.2204	0.506	0.09	3.58485e-31
Serpinb1a	8.83003e-35	1.82015	0.786	0.415	1.37342e-30
Adamts15	9.56381e-35	-1.42575	0.673	0.922	1.48756e-30
Inf2	1.36689e-34	-1.48626	0.942	0.993	2.12605e-30
Gas6	3.72322e-34	1.05984	0.988	0.893	5.79109e-30
Pi16	3.25022e-33	1.16099	0.953	0.801	5.05539e-29
Zbtb20	6.43562e-33	1.26893	0.922	0.735	1.001e-28
Map2	6.79595e-33	1.61972	0.809	0.437	1.05704e-28
Tppp3	2.57489e-32	1.28627	0.93	0.731	4.00498e-28
Maob	5.29458e-32	1.47114	0.891	0.604	8.2352e-28
Acta1	2.07822e-31	-1.47193	0.603	0.917	3.23247e-27
Angptl2	2.36432e-31	1.49084	0.833	0.515	3.67746e-27
Enpep	3.58528e-31	2.37814	0.564	0.158	5.57655e-27
Dio3	8.75098e-31	-1.73092	0.661	0.908	1.36113e-26
Lama4	2.62154e-30	-1.15315	0.767	0.954	4.07754e-26
Vgll3	2.88018e-30	-1.42899	0.529	0.842	4.47983e-26
Plekhg4	3.6969e-30	-3.12453	0.175	0.595	5.75016e-26
AY036118	8.89813e-30	2.14687	0.782	0.468	1.38402e-25
Ctla2a	2.76072e-29	-1.05608	1	1	4.29403e-25
Ass1	6.81118e-29	-3.09969	0.187	0.6	1.05941e-24
Pdcd4	6.8944e-29	1.37461	0.84	0.549	1.07235e-24
Gsta4	7.03271e-29	2.51933	0.51	0.129	1.09387e-24
Mfsd2a	1.44058e-28	-2.23135	0.237	0.641	2.24068e-24
Lrg1	2.63636e-28	1.22265	0.942	0.782	4.10059e-24
Adora2b	1.7767e-27	-3.00618	0.144	0.549	2.76347e-23
Gpc3	2.31751e-27	1.87412	0.642	0.279	3.60465e-23
Lsamp	5.56064e-27	2.90659	0.397	0.063	8.64902e-23
Arl4d	6.58231e-27	-1.46903	0.572	0.85	1.02381e-22
Vegfd	1.37321e-26	-1.84212	0.319	0.694	2.13589e-22
Il1b	1.82462e-26	3.3175	0.381	0.058	2.83802e-22
Fdps	7.7197e-26	-1.45002	0.459	0.796	1.20072e-21
Sfrp5	7.77722e-26	-3.73621	0.066	0.447	1.20967e-21
S100a8	7.86567e-26	-3.68603	0.093	0.478	1.22343e-21
Mamdc2	8.68816e-26	1.90492	0.615	0.257	1.35136e-21
Egr1	1.48306e-25	1.77835	0.852	0.701	2.30675e-21
Spock2	1.70639e-25	1.38343	0.802	0.519	2.65412e-21
Nfkbia	2.0929e-25	1.12184	0.953	0.799	3.25529e-21
Parm1	2.15484e-25	-1.75907	0.354	0.706	3.35164e-21
Iglc1	4.48948e-25	-7.26632	0.012	0.357	6.98293e-21
Prkg2	1.50151e-24	-1.97448	0.214	0.597	2.33545e-20
Plk2	2.6494e-24	1.95364	0.665	0.352	4.12088e-20
Gstt1	6.54158e-24	1.82383	0.56	0.189	1.01748e-19
Bmper	3.48936e-23	-2.43599	0.128	0.498	5.42736e-19
Lepr	3.61514e-23	1.989	0.51	0.163	5.62299e-19
Slc12a2	5.12564e-23	1.08416	0.872	0.646	7.97243e-19
Cgnl1	6.16415e-23	1.01443	0.875	0.675	9.58771e-19
Pltp	2.29517e-22	1.07718	0.879	0.614	3.56991e-18
Runx1	3.52285e-22	-1.42875	0.444	0.738	5.47944e-18
Aspg	3.68737e-22	-2.20399	0.272	0.609	5.73533e-18
Lrrc17	4.12847e-22	1.27512	0.7	0.357	6.42141e-18
Ntn1	9.53337e-22	1.39621	0.696	0.371	1.48282e-17
Fads3	1.22242e-21	-1.55759	0.447	0.731	1.90136e-17
Col22a1	1.32023e-21	-2.29848	0.144	0.498	2.05349e-17
Hspa1b	1.37737e-21	-1.27616	0.525	0.811	2.14237e-17
Adamts19	1.39597e-21	2.2031	0.416	0.104	2.17129e-17
Crispld1	3.27761e-21	2.28753	0.401	0.097	5.09799e-17
Slc15a2	6.19971e-21	2.98754	0.3	0.041	9.64302e-17
Ccng1	6.30962e-21	-1.13322	0.588	0.835	9.81398e-17
Sipa1l1	9.68258e-21	-1.59725	0.335	0.658	1.50603e-16
S100a4	1.40498e-20	-1.08303	0.665	0.842	2.18531e-16
Arl4c	2.0511e-20	1.44258	0.708	0.425	3.19029e-16
Kcnk1	2.19247e-20	1.56331	0.56	0.226	3.41017e-16
Rorb	2.19467e-20	1.57312	0.584	0.252	3.41359e-16
Egflam	2.31115e-20	1.40446	0.665	0.335	3.59476e-16
Ihh	2.70954e-20	1.58216	0.658	0.337	4.21441e-16
Fam102b	2.98925e-20	1.17392	0.798	0.578	4.64948e-16
Gm13889	4.81915e-20	1.20083	0.77	0.536	7.4957e-16
Dpep1	4.96937e-20	-1.2072	0.482	0.777	7.72936e-16
Pi15	6.39642e-20	1.28933	0.798	0.573	9.94899e-16
Hs3st1	7.37688e-20	2.00769	0.436	0.131	1.1474e-15
Lhfpl2	7.40592e-20	1.21264	0.739	0.451	1.15192e-15
Cyp11a1	7.48837e-20	-3.91691	0.039	0.34	1.16474e-15
Lgi2	1.57192e-19	1.7442	0.467	0.148	2.44496e-15
Klhl13	2.59008e-19	1.54702	0.623	0.318	4.02862e-15
Cpt1a	3.65387e-19	1.08687	0.79	0.507	5.68322e-15
Zbtb44	5.23586e-19	1.11106	0.759	0.498	8.14386e-15
Entpd3	6.5346e-19	2.10409	0.385	0.102	1.01639e-14
Dhcr24	8.26505e-19	-1.52989	0.272	0.6	1.28555e-14
Nmb	1.00313e-18	1.51206	0.619	0.311	1.56027e-14
Fbln7	1.29023e-18	1.47443	0.611	0.306	2.00682e-14
Cd83	1.29484e-18	1.94969	0.467	0.165	2.014e-14
Lrrn3	1.66308e-18	2.02552	0.409	0.119	2.58676e-14
Npy	3.06526e-18	-1.77856	0.086	0.405	4.7677e-14
Pam	3.43205e-18	1.07382	0.778	0.532	5.33821e-14
Khk	3.45211e-18	1.60464	0.568	0.262	5.36941e-14
Camk2n1	4.53655e-18	1.35312	0.626	0.308	7.05614e-14
Begain	6.60681e-18	1.4479	0.533	0.223	1.02762e-13
Gpm6b	6.66938e-18	1.34665	0.619	0.313	1.03736e-13
Gap43	7.85875e-18	1.58303	0.537	0.228	1.22235e-13
Sct	8.24648e-18	-2.27188	0.28	0.573	1.28266e-13
Ror2	1.02665e-17	1.22101	0.677	0.383	1.59685e-13
Fabp5	1.47659e-17	1.01541	0.825	0.617	2.29668e-13
Lox	2.20788e-17	-1.02853	0.693	0.85	3.43413e-13
Acsl4	2.92689e-17	1.06049	0.813	0.597	4.55249e-13
Cldn10	3.53307e-17	1.19835	0.677	0.374	5.49533e-13
Casp12	4.20701e-17	1.39535	0.634	0.359	6.54358e-13
Dusp1	9.98489e-17	1.2578	0.689	0.398	1.55305e-12
Selp	1.07603e-16	2.162	0.412	0.138	1.67366e-12
Ppm1h	1.09223e-16	-1.89873	0.156	0.459	1.69885e-12
Aqp5	1.09958e-16	-2.38174	0.097	0.388	1.71028e-12
Trf	1.16753e-16	1.21176	0.712	0.481	1.81598e-12
Wnt5b	1.65587e-16	1.64525	0.447	0.167	2.57555e-12
Naaa	4.39369e-16	1.22908	0.623	0.335	6.83394e-12
Tmtc2	4.59064e-16	1.22499	0.665	0.388	7.14027e-12
Sh3gl2	4.93109e-16	2.38132	0.292	0.063	7.66982e-12
Galnt15	1.15219e-15	1.24478	0.623	0.34	1.79212e-11
Vwf	1.19825e-15	1.56197	0.556	0.284	1.86376e-11
Casp4	1.21991e-15	1.2869	0.545	0.245	1.89745e-11
Ramp3	1.53031e-15	1.96098	0.393	0.131	2.38025e-11
Oxtr	1.76403e-15	2.4322	0.292	0.068	2.74377e-11
Tcf7	1.88747e-15	1.30558	0.603	0.318	2.93578e-11
Slc25a29	2.30294e-15	-1.67975	0.307	0.587	3.582e-11
Crem	2.46089e-15	1.18759	0.669	0.415	3.82766e-11
Sult1a1	2.62383e-15	1.29017	0.611	0.34	4.0811e-11
Tek	2.65529e-15	1.30843	0.611	0.33	4.13003e-11
Spats2l	2.71826e-15	2.15151	0.304	0.073	4.22798e-11
Sfrp4	2.98751e-15	-1.23257	0.763	0.881	4.64678e-11
Mast4	3.50138e-15	1.30766	0.553	0.269	5.44605e-11
Ccl21a	3.61043e-15	1.18026	0.591	0.301	5.61566e-11
Axin2	4.76471e-15	1.42522	0.502	0.221	7.41103e-11
Dusp2	5.48271e-15	1.25682	0.65	0.379	8.52781e-11
Ttyh2	5.93485e-15	1.49351	0.56	0.316	9.23107e-11
Prap1	7.94818e-15	-1.03303	0.533	0.803	1.23626e-10
Usp53	9.00709e-15	-1.4854	0.292	0.563	1.40096e-10
Tppp	9.08085e-15	1.88733	0.389	0.136	1.41244e-10
Calcrl	9.97471e-15	1.27028	0.654	0.403	1.55147e-10
Eva1c	1.20178e-14	-1.10364	0.486	0.711	1.86924e-10
Alox15	1.39043e-14	1.01952	0.743	0.517	2.16267e-10
Ldlr	1.71107e-14	-1.10953	0.409	0.684	2.66139e-10
Tnfrsf11b	1.76501e-14	1.63025	0.44	0.175	2.7453e-10
Prom1	1.82161e-14	-1.04484	0.599	0.82	2.83333e-10
Plscr4	2.09667e-14	1.80641	0.362	0.117	3.26117e-10
Synpo	2.55841e-14	1.14333	0.65	0.408	3.97935e-10
Calcoco1	3.69192e-14	1.67068	0.397	0.143	5.74241e-10
Atp9a	5.24222e-14	1.54923	0.432	0.172	8.15375e-10
Mme	5.46021e-14	1.52758	0.51	0.255	8.49281e-10
Pdgfd	5.50544e-14	1.64435	0.362	0.119	8.56317e-10
Cwh43	6.62467e-14	1.26584	0.595	0.328	1.0304e-09
Klf5	6.75101e-14	-1.13264	0.447	0.682	1.05005e-09
Gbp2	6.82913e-14	1.46253	0.432	0.172	1.0622e-09
Tfap4	7.12436e-14	1.17249	0.537	0.255	1.10812e-09
Nr4a1	9.88465e-14	1.43576	0.591	0.376	1.53746e-09
Rnf24	1.85423e-13	1.28939	0.56	0.311	2.88407e-09
Rnf122	1.91931e-13	1.40731	0.482	0.226	2.9853e-09
Klhl24	2.07763e-13	1.19066	0.56	0.296	3.23155e-09
Plau	2.28115e-13	1.54001	0.428	0.177	3.5481e-09
Sox13	2.37747e-13	1.15257	0.591	0.325	3.69792e-09
Itm2a	2.37826e-13	1.00192	0.72	0.505	3.69915e-09
Ror1	2.43951e-13	-1.32331	0.272	0.541	3.79442e-09
Bmp2	2.49595e-13	-1.63805	0.58	0.76	3.8822e-09
Cacna2d1	2.64124e-13	1.0281	0.7	0.512	4.10818e-09
Gzmc	2.83626e-13	-1.10747	0.37	0.636	4.41152e-09
Tmem26	3.11306e-13	1.7029	0.358	0.121	4.84206e-09
Csf2rb2	3.9666e-13	1.8653	0.307	0.09	6.16966e-09
Ccl11	4.06564e-13	1.98044	0.288	0.078	6.3237e-09
Steap3	5.71109e-13	1.6205	0.358	0.124	8.88304e-09
Gnai1	6.22527e-13	1.15907	0.658	0.43	9.68279e-09
Osr1	6.32224e-13	1.66177	0.397	0.16	9.83361e-09
C130074G19Rik	7.7638e-13	1.0028	0.619	0.367	1.20758e-08
Fam43a	8.70383e-13	1.0028	0.747	0.541	1.35379e-08
Hopx	9.31687e-13	-1.98338	0.195	0.449	1.44915e-08
Mical2	1.17515e-12	1.18963	0.553	0.306	1.82782e-08
Msmo1	1.24198e-12	-1.33881	0.276	0.536	1.93178e-08
Serpinb9b	1.28208e-12	-2.48905	0.082	0.311	1.99414e-08
Rasgrp1	1.39624e-12	-2.39312	0.07	0.296	2.17171e-08
Smad3	2.67146e-12	1.16087	0.588	0.352	4.15519e-08
Atoh8	2.9556e-12	-1.14175	0.494	0.684	4.59714e-08
Ncf2	3.90789e-12	-1.11768	0.459	0.675	6.07833e-08
Nkd2	4.46526e-12	1.05779	0.623	0.398	6.94526e-08
Glis3	5.11832e-12	1.88441	0.261	0.068	7.96103e-08
Rabgap1l	6.0427e-12	1.16004	0.525	0.262	9.39881e-08
Areg	6.41795e-12	1.09032	0.654	0.432	9.98248e-08
Tlr12	7.67611e-12	1.32857	0.385	0.153	1.19394e-07
Spry4	7.68417e-12	1.11925	0.502	0.245	1.1952e-07
Csf2rb	8.33692e-12	1.39137	0.432	0.189	1.29672e-07
Draxin	9.04518e-12	-2.5188	0.054	0.262	1.40689e-07
Reck	9.27287e-12	1.45391	0.389	0.16	1.4423e-07
Clca3a1	9.97622e-12	1.11384	0.611	0.381	1.5517e-07
Sprr2f	1.00512e-11	1.17452	0.432	0.192	1.56336e-07
2600014E21Rik	1.13227e-11	1.89238	0.284	0.087	1.76113e-07
Syt15	1.14385e-11	1.50228	0.377	0.153	1.77915e-07
Ak3	1.34009e-11	1.03681	0.611	0.371	2.08437e-07
Slc6a9	1.54351e-11	1.50503	0.342	0.126	2.40078e-07
Spry2	1.96008e-11	1.30013	0.436	0.201	3.04871e-07
Ank2	2.57814e-11	1.2917	0.498	0.274	4.01004e-07
Podxl2	2.67091e-11	1.21479	0.549	0.325	4.15433e-07
Sik1	3.21364e-11	1.59841	0.354	0.143	4.99849e-07
Gm42047	4.16788e-11	-1.75705	0.14	0.367	6.48272e-07
Inhbb	4.403e-11	1.39642	0.412	0.187	6.84842e-07
Has1	4.83293e-11	1.65488	0.412	0.197	7.51714e-07
Prickle2	5.51615e-11	1.09052	0.584	0.359	8.57981e-07
Id4	5.58532e-11	1.07788	0.537	0.303	8.68741e-07
Ldb2	5.70015e-11	1.02081	0.603	0.379	8.86601e-07
2700046A07Rik	7.41828e-11	1.68998	0.342	0.136	1.15384e-06
Mtcl1	7.65085e-11	1.79335	0.253	0.073	1.19001e-06
Cdh3	1.04472e-10	-1.63515	0.163	0.386	1.62496e-06
Sbsn	1.33834e-10	-1.0899	0.3	0.534	2.08165e-06
Jcad	1.38259e-10	-1.01628	0.479	0.66	2.15048e-06
Lacc1	1.39284e-10	1.24514	0.463	0.243	2.16643e-06
Slc7a2	1.5175e-10	1.08068	0.63	0.425	2.36032e-06
Ndp	1.79782e-10	1.13898	0.409	0.184	2.79632e-06
Cdo1	1.90705e-10	1.5684	0.323	0.124	2.96623e-06
St14	2.37038e-10	1.16062	0.436	0.211	3.6869e-06
Idi1	2.81345e-10	-1.36275	0.179	0.41	4.37605e-06
Satb1	3.32913e-10	1.36339	0.381	0.17	5.17812e-06
Ralgds	3.35137e-10	1.07551	0.56	0.34	5.21271e-06
Pirb	3.42944e-10	1.48197	0.342	0.141	5.33415e-06
Msrb2	5.19471e-10	1.19545	0.459	0.24	8.07985e-06
Creb5	5.90016e-10	1.69552	0.296	0.109	9.17712e-06
Mettl7a1	5.92866e-10	1.08141	0.506	0.286	9.22144e-06
Itpr2	6.61636e-10	1.05159	0.529	0.313	1.02911e-05
Has2	7.47612e-10	1.0855	0.479	0.262	1.16284e-05
Col11a1	7.5331e-10	-1.25942	0.233	0.456	1.1717e-05
Sema3a	7.97767e-10	1.31611	0.397	0.187	1.24085e-05
Unc5b	8.2463e-10	-1.27744	0.233	0.456	1.28263e-05
Egr2	8.46565e-10	1.27089	0.393	0.184	1.31675e-05
Agtr2	9.65315e-10	1.24083	0.405	0.194	1.50145e-05
St6gal1	1.16608e-09	1.50288	0.311	0.124	1.81371e-05
Hpse	1.28653e-09	-1.49845	0.163	0.376	2.00107e-05
Irs1	1.37412e-09	1.0153	0.529	0.308	2.13731e-05
Stard9	1.74443e-09	1.26584	0.405	0.201	2.71329e-05
Hdac11	1.74748e-09	1.5315	0.327	0.138	2.71802e-05
Mmrn2	2.00532e-09	1.01239	0.607	0.413	3.11908e-05
Qpct	2.1094e-09	1.22836	0.393	0.189	3.28096e-05
Ch25h	2.19478e-09	1.63507	0.307	0.124	3.41376e-05
Sftpd	2.40473e-09	1.21499	0.49	0.294	3.74032e-05
Irs2	2.4297e-09	1.54481	0.288	0.109	3.77915e-05
Rtn2	2.92896e-09	1.64525	0.265	0.095	4.5557e-05
Lrch2	3.10413e-09	1.0875	0.463	0.252	4.82817e-05
Neurl3	3.35958e-09	1.63084	0.265	0.095	5.2255e-05
Prkar2b	3.43772e-09	1.17781	0.428	0.221	5.34703e-05
Tnfaip3	4.25765e-09	1.80641	0.253	0.09	6.62235e-05
Il16	4.3599e-09	1.16062	0.432	0.233	6.78139e-05
Masp1	4.59741e-09	1.66273	0.253	0.087	7.15081e-05
Klc2	5.04969e-09	1.00488	0.479	0.267	7.85428e-05
Rnf157	5.53501e-09	1.23056	0.323	0.136	8.60916e-05
Ogdhl	5.70801e-09	1.15294	0.393	0.192	8.87824e-05
Il17rd	6.09779e-09	1.44955	0.292	0.114	9.4845e-05
Sema6a	6.52053e-09	1.0747	0.475	0.274	0.00010142
Cplx2	1.24219e-08	1.09902	0.42	0.223	0.00019321
Trpm6	1.54183e-08	1.27978	0.393	0.206	0.000239817
Diaph2	2.25994e-08	1.07256	0.416	0.223	0.00035151
Smyd3	2.54722e-08	1.11439	0.397	0.204	0.000396195
G0s2	2.65746e-08	1.60202	0.265	0.104	0.000413342
Egr3	2.99006e-08	1.18934	0.323	0.143	0.000465074
Kng2	3.09582e-08	-1.48012	0.125	0.306	0.000481524
Hfe	3.16563e-08	1.18157	0.385	0.197	0.000492382
Lgals4	3.49805e-08	1.49943	0.276	0.112	0.000544086
Ptgs2	3.5535e-08	1.38997	0.374	0.192	0.000552711
Dact1	3.63077e-08	-1.01956	0.389	0.558	0.00056473
Pde9a	3.69202e-08	1.26077	0.374	0.194	0.000574257
Serpinb6b	4.31188e-08	-1.20495	0.292	0.481	0.00067067
Ptger2	4.91308e-08	1.41206	0.268	0.107	0.00076418
Map1a	5.17115e-08	-1.08051	0.268	0.461	0.000804321
Arxes1	5.47124e-08	-1.03476	0.342	0.522	0.000850997
Tcp11l2	5.51654e-08	1.02446	0.44	0.25	0.000858043
Gzmf	5.68127e-08	-1.15291	0.175	0.371	0.000883665
Pou6f1	6.10426e-08	1.40524	0.261	0.102	0.000949457
Tmcc3	6.21109e-08	1.44641	0.268	0.109	0.000966073
Pcx	6.89605e-08	-1.26772	0.16	0.347	0.00107261
Arnt2	7.63867e-08	1.19369	0.35	0.175	0.00118812
Prkg1	7.84033e-08	1.40731	0.28	0.119	0.00121949
Uchl1	8.27799e-08	-1.67006	0.358	0.534	0.00128756
Tead4	8.28404e-08	-1.40289	0.156	0.337	0.0012885
Pigr	9.68493e-08	-1.13626	0.249	0.442	0.00150639
Ank3	1.01588e-07	1.00034	0.424	0.238	0.00158009
Tnfaip6	1.14586e-07	1.04885	0.479	0.299	0.00178227
Kif26b	1.17493e-07	1.34925	0.268	0.112	0.00182749
Gpld1	1.20225e-07	-1.69352	0.093	0.257	0.00186998
Alpl	1.22544e-07	-1.04848	0.241	0.427	0.00190606
Mmrn1	1.2919e-07	1.36809	0.272	0.114	0.00200942
Fcgr2b	1.48048e-07	1.04345	0.444	0.26	0.00230274
Gulp1	1.52063e-07	1.28127	0.296	0.133	0.00236519
Clmn	1.63022e-07	1.17327	0.416	0.245	0.00253565
Acer2	2.07594e-07	1.12058	0.358	0.184	0.00322892
Fry	2.27417e-07	1.09134	0.327	0.155	0.00353725
Nova1	2.37512e-07	1.38983	0.261	0.109	0.00369426
Rnf128	2.44072e-07	1.13339	0.272	0.114	0.0037963
Gria4	2.46071e-07	1.31672	0.296	0.136	0.00382738
Nr1d1	2.54176e-07	1.05171	0.42	0.24	0.00395346
Wnt7a	2.67678e-07	1.29231	0.3	0.141	0.00416346
Mal	2.74983e-07	1.20943	0.385	0.218	0.00427708
Inpp4b	3.3047e-07	1.17226	0.311	0.148	0.00514014
Cyp27a1	4.10499e-07	1.0095	0.342	0.172	0.0063849
Dio3os	4.41744e-07	-1.07024	0.214	0.396	0.00687089
Tnfsf10	4.41885e-07	1.30742	0.272	0.121	0.00687308
Zfp7	4.45398e-07	1.11626	0.358	0.189	0.00692771
Tmprss4	4.45422e-07	-1.21655	0.167	0.34	0.0069281
Flrt2	4.50071e-07	1.0028	0.405	0.233	0.00700041
Rasd2	4.91968e-07	1.28602	0.311	0.155	0.00765207
Dach1	4.95474e-07	1.07029	0.315	0.15	0.00770661
Slc16a3	6.31602e-07	-1.07917	0.288	0.468	0.00982393
Sord	6.32243e-07	1.0173	0.377	0.209	0.00983391
P2rx7	6.80729e-07	1.05939	0.311	0.15	0.0105881
Inpp1	7.74651e-07	1.01586	0.346	0.18	0.0120489
Bik	7.96261e-07	-1.20495	0.136	0.306	0.012385
Rnf150	8.08232e-07	1.26584	0.272	0.124	0.0125712
Cbr3	8.72109e-07	1.08028	0.405	0.245	0.0135648
Cdk14	8.79754e-07	1.02376	0.412	0.25	0.0136837
Gem	9.15181e-07	1.12016	0.401	0.238	0.0142347
Mapk13	9.39578e-07	1.06653	0.272	0.121	0.0146142
Nmrk1	9.66529e-07	-1.36643	0.101	0.255	0.0150334
Zfp423	1.35189e-06	1.15953	0.28	0.131	0.0210274
Coch	1.46623e-06	-1.06589	0.374	0.527	0.0228058
Cyp2d22	1.51804e-06	1.04926	0.374	0.214	0.0236116
Esm1	1.54433e-06	1.22003	0.28	0.131	0.0240204
Fam53b	1.57022e-06	1.12225	0.354	0.199	0.0244231
Gbp3	1.59436e-06	1.10468	0.323	0.167	0.0247987
Kazald1	1.60989e-06	-1.2826	0.175	0.335	0.0250403
Glrb	1.7784e-06	1.23546	0.284	0.138	0.0276612
Fsd1l	1.85846e-06	1.3959	0.257	0.119	0.0289066
Kansl1l	1.90171e-06	1.18207	0.28	0.133	0.0295792
Crabp1	2.2044e-06	1.02601	0.37	0.211	0.0342873
Ncam1	2.26294e-06	-1.1492	0.144	0.303	0.0351977
Tfdp2	2.43287e-06	1.10789	0.339	0.187	0.0378409
Efnb3	2.47872e-06	1.11698	0.284	0.138	0.0385541
Acot11	2.63571e-06	-1.22836	0.14	0.294	0.0409959
Mill2	2.69995e-06	1.00628	0.323	0.167	0.041995
Hnf1b	2.73205e-06	1.14482	0.268	0.126	0.0424942
Pde10a	3.16394e-06	1.22144	0.265	0.126	0.0492119
Tnnt2	3.18494e-06	1.08999	0.268	0.126	0.0495385
Gm8113	4.1948e-06	1.01295	0.331	0.18	0.0652459
Mpzl2	4.24266e-06	1.11528	0.304	0.158	0.0659903
Kcnn3	4.63724e-06	1.30891	0.261	0.126	0.0721277
Cpxm2	5.2097e-06	1.04345	0.342	0.192	0.0810317
Arhgap28	5.4602e-06	1.12498	0.331	0.187	0.0849279
Igsf9b	5.67826e-06	-1.26666	0.113	0.255	0.0883196
Pard3b	6.51618e-06	1.13808	0.261	0.124	0.101353
Plppr3	7.59075e-06	1.1663	0.35	0.211	0.118066
H19	7.69938e-06	-1.09934	0.307	0.454	0.119756
Clec3b	8.23723e-06	-1.01261	0.214	0.369	0.128122
1700120C14Rik	9.48705e-06	1.06915	0.288	0.15	0.147562
Prss56	1.12974e-05	-2.02117	0.191	0.34	0.17572
Dixdc1	1.28902e-05	1.05939	0.304	0.165	0.200494
Nrn1	1.34575e-05	-1.1191	0.187	0.33	0.209318
Susd2	1.45656e-05	1.17226	0.276	0.143	0.226553
Prss12	1.4953e-05	-1.0701	0.125	0.267	0.232578
S100a3	1.50564e-05	-1.7597	0.144	0.286	0.234187
Trp53inp1	1.55756e-05	1.04345	0.346	0.209	0.242263
Bche	1.59781e-05	1.19545	0.288	0.158	0.248524
Rad51b	1.74064e-05	1.0679	0.272	0.141	0.270739
Fam210b	1.78001e-05	-1.523	0.195	0.325	0.276863
Acpp	1.81725e-05	-1.27754	0.156	0.294	0.282656
Tacr1	1.87815e-05	1.02436	0.335	0.194	0.292127
Hspa4l	2.6315e-05	-1.04066	0.163	0.303	0.409303
Tnni2	2.86915e-05	-1.03215	0.245	0.386	0.446267
Arsj	3.38018e-05	-1.11559	0.128	0.26	0.525754
Cntn1	3.68313e-05	1.02637	0.304	0.175	0.572874
Als2cl	4.41022e-05	1.01152	0.268	0.143	0.685966
Lrat	5.33132e-05	-1.16794	0.3	0.42	0.829234
Nsdhl	6.29877e-05	-1.05248	0.128	0.257	0.979711
Gng8	7.48155e-05	-1.14509	0.152	0.277	1
Lipe	0.000102434	1.09591	0.261	0.143	1
Crebrf	0.000166511	1.00738	0.253	0.141	1
Lyve1	0.000172705	-1.07074	0.163	0.282	1
Itga3	0.00048084	-1.0479	0.444	0.556	1
Gch1	0.00155521	-1.14559	0.245	0.35	1
